# Massive-scale biological activity-based modeling identifies novel antiviral leads against SARS-CoV-2

**DOI:** 10.1101/2020.07.27.223578

**Authors:** Ruili Huang, Miao Xu, Hu Zhu, Catherine Z. Chen, Emily M. Lee, Shihua He, Khalida Shamim, Danielle Bougie, Wenwei Huang, Mathew D. Hall, Donald Lo, Anton Simeonov, Christopher P. Austin, Xiangguo Qiu, Hengli Tang, Wei Zheng

**Author notes:** Address correspondence and reprint requests to Ruili Huang, Ph.D., 9800 Medical Center Drive, DPI/NCATS, National Institutes of Health, Rockville, MD 20850.

## Abstract

The recent global pandemic caused by the new coronavirus SARS-CoV-2 presents an urgent need for new therapeutic candidates. While the importance of traditional *in silico* approaches such as QSAR in such efforts in unquestionable, these models fundamentally rely on structural similarity to infer biological activity and are thus prone to becoming trapped in the very nearby chemical spaces of already known ligands. For novel and unprecedented threats such as COVID-19 much faster and efficient paradigms must be devised to accelerate the identification of new chemical classes for rapid drug development. Here we report the development of a new biological activity-based modeling (BABM) approach that builds on the hypothesis that compounds with similar activity patterns tend to share similar targets or mechanisms of action. In BABM, compound activity profiles established on massive scale across multiple assays are used as signatures to predict compound activity in a new assay or against a new target. We first trained and validated this approach by identifying new antiviral lead candidates for Zika and Ebola based on data from ~0.5 million compounds screened against ~2,000 assays. BABM models were then applied to predict ~300 compounds not previously reported to have activity for SARS-CoV-2, which were then tested in a live virus assay with high (>30%) hit rates. The most potent compounds showed antiviral activities in the nanomolar range. These potent confirmed compounds have the potential to be further developed in novel chemical space into new anti-SARS-CoV-2 therapies. These results demonstrate unprecedented ability using BABM to predict novel structures as chemical leads significantly beyond traditional methods, and its application in rapid drug discovery response in a global public health crisis.
