## Supplementary Data 1 for "Massive-scale biological activity-based modeling identifies novel antiviral leads against SARS-CoV-2"

### Sheet: SARS-CoV-2
Data S2. Secondary experimental confirmation results of model predicted anti-SARS-CoV-2 compounds.
Sample ID	Sample Name	Structure	AC50 (uM)	Efficacy (%)
MLS000699212-03		CC1=CC=CC(\C=N\NC2=CC(=NC(=N2)N3CCOCC3)N4CCOCC4)=C1	0.501187	95.328
NCGC00100647-01		CC1=CC(=CC=C1)NC2=NC(=NC(=N2)N3CCOCC3)NC4=CC=CC(=C4)C	0.794328	92.738
MLS000703078-02		C1CN(CCO1)C2=CC(N\N=C\C3=CC=CC=C3)=NC(=N2)N4CCOCC4	1.77828	118.473
NCGC00024633-08	AMI-193	FC1=CC=C(OCCCN2CCC3(CC2)N(CNC3=O)C4=CC=CC=C4)C=C1	2.51189	80.432
NCGC00273535-01		ClC1=CC(=CC=C1)NC2=NC(=NC3=CC=CC=C23)C4=CC=NC=C4	3.16228	87.546
NCGC00160483-02	Ftormetazine	CN1CCN(CC1)CCC(=O)N2c4ccccc4Sc3ccc(cc23)C(F)(F)F	3.54813	63.682
NCGC00100453-02		COC1=CC=C(CNCCC(C2=CC=C3OCOC3=C2)C4=C(OC)C=CC=C4)C=C1	3.98107	44.168
NCGC00602255-01	Prenylamine	CC(CC1=CC=CC=C1)NCCC(C2=CC=CC=C2)C3=CC=CC=C3	3.98107	72.644
NCGC00073791-02	BEPP monohydrochloride	OC(COC1=CC=CC=C1)CN2C(=N)N(CC3=CC=CC=C3)C4=CC=CC=C24	3.98107	33.036
NCGC00104248-01		CCN(CC)C1=CC=C(C=C1)C(=O)NC2=CC=C3N=C(C=C(C)C3=C2)N(CC)CC	3.98107	88.434
NCGC00165907-04	Triparanol	CCN(CC)CCOC1=CC=C(C=C1)C(O)(CC2=CC=C(Cl)C=C2)C3=CC=C(C)C=C3	3.98107	70.775
NCGC00102295-02		CCN(CC)CCN1C(=N)N(CCOC2=C(Cl)C=CC=C2)C3=C1C=CC=C3	3.98107	105.087
NCGC00015759-05	Octoclothepine maleate	O=C(O)/C=C\C(=O)O.CN1CCN(CC1)C2Cc4ccccc4Sc3ccc(Cl)cc23	4.46684	42.12
NCGC00024655-02	Metaphit	S=C=NC1=CC=CC(=C1)C2(CCCCC2)N3CCCCC3	4.46684	40.731
NCGC00015587-04	L-703,606 oxalate salt hydrate	IC1=C(CNC2C3CCN(CC3)C2C(C4=CC=CC=C4)C5=CC=CC=C5)C=CC=C1	4.46684	101.544
NCGC00347348-01		C[C@@H]1C[C@@H](C)CN(CCCNC(=O)C2CCN(CC2)CC3=C(C)OC(=N3)C4=CC=CC=C4C)C1	5.01187	81.89
NCGC00164483-03	Amindocate	CN(C)CCOC(=O)c1cc2c(cc1)n(CCN(C)C)c(C)c2C	5.01187	23.936
NCGC00108974-01		CCN(CC)CCOC(=O)C1=CC=C(NC2=C3CCCC3=NC4=CC=CC=C24)C=C1	7.94328	115.266
MLS000541553-02		CN(C)C1=NC(=NN=C1C2=CC=CC=C2)C3=CC=CC=N3	7.94328	80.288
NCGC00183805-01		CN1CCN(CC1)C2=CC(=CC=N2)C3=CC4=CC=CN=C4C(=C3)O	7.94328	46.329
NCGC00015490-03	Hexahydro-sila-difenidol hydrochloride, p-fluoro analog	O[Si](CCCN1CCCCC1)(C2CCCCC2)C3=CC=C(F)C=C3	10	101.37
NCGC00179625-05	Thioproperazine dimesylate	CN(C)[S+]([O-])(=O)C1=CC2=C(SC3=C(C=CC=C3)N2CCCN4CCN(C)CC4)C=C1	10	90.577
NCGC00168047-01		CN(C)CCCN1C2=C(CCC3=CC(=CC=C13)[N+]([O-])=O)C=C(C=C2)[N+]([O-])=O	10	87.669
NCGC00595011-01		CCOC1=CC=C(NC2=NC(=NC(=N2)N3CCOCC3)N4CCOCC4)C=C1	10	116.452
NCGC00108226-01		CCC1=C(NC2=NC3=CC=CC=C3C(=C2)C(=O)NCCCN(C)C4CCCCC4)C=CC=C1	10	87.989
NCGC00092383-04	AMN082	C(CNC(C1=CC=CC=C1)C2=CC=CC=C2)NC(C3=CC=CC=C3)C4=CC=CC=C4	10	81.521
NCGC00379305-01		CC(NC1=C2C=CC=CC2=NC(=N1)N3CCCCC3)C4=CC=CC=C4	10	49.227
NCGC00015591-05	L-741,626	OC1(CCN(CC1)CC2=C[NH]C3=C2C=CC=C3)C4=CC=C(Cl)C=C4	10	67.961
NCGC00104278-01		CCN(CC)C1=NC2=CC=C(NC(=O)C3=CC=CC(=C3)F)C=C2C(=C1)C	10	45.41
NCGC00098573-01		CC[N]1C2=C(C=CC=C2)C3=C1C=CC(=C3)CN4CCN(CC4)CC5=CC=C(OC)C(=C5)OC	10	73.16
NCGC00674557-01		CC(C)NCC(O)CN1CCN2C3=C(C=C(C)C=C3)C4=C2C1CCC4	10	72.758
NCGC00025187-05	Rimcazole	C[C@@H]1CN(CCC[N]2C3=C(C=CC=C3)C4=C2C=CC=C4)C[C@H](C)N1	11.2202	96.025
NCGC00390051-01		C[C@H](NC1=C2C=CC=CC2=NC(=N1)N3CCNCC3)C4=CC=CC=C4	11.2202	95.197
NCGC00605328-01		CC1=C(C)C2=C(S1)N=CN=C2NC3CCN(CC4=CC=CC=C4)CC3	11.2202	65.729
NCGC00060290-02		CCN1CCN(CCCOC2=CC=C(C=C2)C3=CC=CC=C3)CC1	11.2202	69.658
NCGC00162169-02	S-(-)-Eticlopride hydrochloride	CCN1CC[C@@H](CNC(=O)C2=C(O)C(=CC(=C2OC)Cl)CC)C1	11.2202	38.082
NCGC00108774-01		CCCN(CCC)CCNC(=O)C1=CC2=C(S1)[N](C)N=C2C3=C(F)C=CC=C3	11.2202	97.657
NCGC00118583-01		CN1CCN(CC1)C2(CCCCC2)CNC(=O)COC3=CC(=C(Cl)C(=C3)C)C	11.2202	92.638
NCGC00059062-04		C1CCN(C1)C2=NC(N3CCCCC3)=C4C=CC=CC4=N2	11.2202	37.215
MLS000711217-02		Cl.ClC1=CC=C(CN2C3=CC=CC=C3N4CCCN=C24)C=C1Cl	11.2202	95.319
NCGC00162079-02	Chlorprothixene hydrochloride	CN(C)CC\C=C/1C2=C(SC3=C1C=CC(=C3)Cl)C=CC=C2	11.2202	81.693
NCGC00106614-01		BrC1=CC(=CC=C1)NC(=O)NCCN2CCN(CC2)C3=CC=CC=C3	12.5893	25.629
NCGC00610088-01		COC1=C(OC)C=C(C=C1)C2=C3N=C(C)C=C(N3N=C2C)N4CCCCCC4	12.5893	28.849
NCGC00127260-01		CN(C)CCN(CC1=CC=CO1)C(=O)C2=C(NC(=O)C3=CC=CC(=C3)F)C4=C(O2)C=CC=C4	12.5893	92.099
NCGC00015799-04	SKF-525A hydrochloride	CCCC(C(=O)OCCN(CC)CC)(C1=CC=CC=C1)C2=CC=CC=C2	12.5893	95.895
NCGC00126980-01		CN(C)CCN(CC1=CC=CO1)C(=O)C2=C(NC(=O)C3=CC=CC=C3)C4=C(O2)C=CC=C4	12.5893	92.087
NCGC00015957-06	Zolantidine dimaleate	O=C(O)/C=C\C(=O)O.O=C(O)/C=C\C(=O)O.c1cccc2sc(nc12)NCCCOc4cc(CN3CCCCC3)ccc4	12.5893	94.354
NCGC00107855-01		CCCC/1=N/C2=C(SC3=C1C=CC=C3)C=CC(=C2)C(=O)NCCCN(CC)CC	12.5893	108.807
NCGC00106835-01		FC1=CC=C(C=C1)N2CCN(CCCNC(=O)NC3=CC=C(Cl)C=C3)CC2	12.5893	71.313
NCGC00123932-01		CCN1CCC(CC1)N(CC2=CC=C(F)C=C2)C(=O)NC3=CC=CC(=C3)C(F)(F)F	12.5893	106.977
NCGC00015180-04	CGS 12066B	CN1CCN(CC1)C2=NC3=C(C=CC(=C3)C(F)(F)F)[N]4C=CC=C24	12.5893	99.389
NCGC00117714-01		CC1=CC=C(CN2CCC(CNC(=O)NC3=CC=C(Cl)C=C3)C2)C=C1	12.5893	91.358
NCGC00108198-02		COC1=CC(=C(NC2=NC3=CC=CC=C3C(=C2)C(=O)NCCCN(C)C4CCCCC4)C=C1)OC	12.5893	99.412
NCGC00117690-01		CC1=CC=C(CN2CCC(CNC(=O)NC3=CC(=C(C)C=C3)C)C2)C=C1	12.5893	81.323
NCGC00052917-03	Importazole	CC(NC1=NC(=NC2=CC=CC=C12)N3CCCC3)C4=CC=CC=C4	12.5893	109.817
NCGC00183145-01		COC1=CC=C(C=C1)C2C3=C(OC4=CC=C5C=CC=CC5=C24)N=CN(CCN6CCOCC6)C3=N	12.5893	103.865
NCGC00024872-03	3alpha-Bis-(4-fluorophenyl) methoxytropane hydrochloride	CN1C2CCC1CC(C2)OC(C3=CC=C(F)C=C3)C4=CC=C(F)C=C4	12.5893	101.169
NCGC00160412-04	Indocate	CN(C)CCOC(=O)c1cc3c(cc1)n(Cc2ccccc2)c(C)c3C	12.5893	110.393
NCGC00167817-03	Bucindolol	CC(C)(CC1=CNC2=C1C=CC=C2)NCC(O)COC3=CC=CC=C3C#N	12.5893	71.359
NCGC00686309-02		OC(COC(C1=CC=C(Cl)C=C1)C2=CC=C(Cl)C=C2)CN3CCCC3	12.5893	115.824
NCGC00102299-02		CCCCN1C(=N)N(CCOC2=C(OC)C=CC=C2)C3=C1C=CC=C3	12.5893	85.298
NCGC00024625-03	BD 1008 dihydrobromide	CN(CCN1CCCC1)CCC2=CC(=C(Cl)C=C2)Cl	12.5893	85.984
MLS001072189-02		CCCN1N=CC(CN2CCC(CC2)C(=O)NC3=CC(=CC=C3)C4=CC(F)=CC=C4)=C1C	12.5893	96.201
NCGC00015484-05	GBR-12935	C(CN1CCN(CCOC(C2=CC=CC=C2)C3=CC=CC=C3)CC1)CC4=CC=CC=C4	12.5893	71.884
NCGC00118549-01		CN1CCN(CC1)C2(CCCCC2)CNC(=O)C3=CC=C(C=C3)C(C)(C)C	12.5893	77.158
NCGC00111284-01		ClC1=CC=C(CN2CCC(CC2)CNC3=NC=NC4=C3C(=NO4)C5=CC=C(Cl)C=C5)C=C1	12.5893	97.547
NCGC00099280-01		CCN(CC)CCN\1/C(S\C=C1C2=CC=CC=C2)=N/C3=CC=CC=C3	12.5893	63.47
NCGC00598531-01		CC1=CC=C(OCC(=O)N2CCN(CC2)C3=NN=C(C4=CC=CC=C4)C5=C3C=CC=C5)C=C1	12.5893	99.61
NCGC00108148-01		CN(C)CCNC(=O)C1=CC2=C(SC3=C(C=CC=C3)C(=O)N2CC4=C(F)C=CC=C4Cl)C=C1	12.5893	102.944
NCGC00127044-01		COC1=CC=CC(=C1)CNCC2=CC=C[N]2C3=NN=C(S3)N4CCN(CC4)C5=CC=CC=C5	12.5893	97.12
NCGC00099905-01		CCOC1=C(CN(CCC2=CC3=C(OCO3)C=C2)CC4=CC=CC(=C4OC)OC)C=CC=C1	12.5893	46.731
NCGC00160480-01	Pecazine	CN1CCCC(C1)CN2c4ccccc4Sc3ccccc23	12.5893	106.561
NCGC00167818-02	UCL 2077	C(NC(C1=CC=CC=C1)(C2=CC=CC=C2)C3=CC=CC=C3)C4=CN=CC=C4	14.1254	33.967
NCGC00486018-01	Alimemazine D6	CC(CN(C([2H])([2H])[2H])C([2H])([2H])[2H])CN1C2=CC=CC=C2SC3=CC=CC=C13	14.1254	31.845
NCGC00108931-01		CN1C(=O)\C=C(SCC(=O)N2CCN(CC2)C3=CC(=CC=C3C)Cl)/C4=CC=CC=C14	14.1254	33
NCGC00103768-01		FC1=CC=C(C=C1)C2N(CC(=O)NC3=C2C=C(Br)C=C3)C(=O)COC4=CC=C(Cl)C=C4	14.1254	31.276
NCGC00141157-01		CC1=NOC(\C=C\C2=CC(C)=CC=C2)=C1S(=O)(=O)N3CCC(CC3)C(=O)N4CCCCC4	14.1254	102.736
NCGC00015171-05	BP 897	COC1=C(C=CC=C1)N2CCN(CCCCNC(=O)C3=CC=C4C=CC=CC4=C3)CC2	14.1254	36.082
NCGC00610713-01		FC1=CC=C(C=C1)C2=CSC3=C2C(=NC=N3)N4CCC5=C(C4)C=CC=C5	14.1254	37.629
NCGC00117963-01		C[N]1N=NN=C1SCCCNCC2=CC=CC(=C2)OCC3=C(Cl)C=CC=C3	14.1254	67.415
NCGC00598560-01		CC1=CC=C(C=C1)[S+]([O-])(=O)N2CCN(CC2)C3=C4C=CC(Cl)=CC4=NC=C3	14.1254	34.993
NCGC00167765-03	LP 44	CSC1=C(C=CC=C1)N2CCN(CCCCCC(=O)NC3CCCC4=CC=CC=C34)CC2	14.1254	102.39
NCGC00480833-01	MDL-72222	CN1[C@@H]2CC[C@H]1CC(C2)OC(=O)C3=CC(=CC(=C3)Cl)Cl	14.1254	113.489
NCGC00164077-02	4-Aminoazobenzene	Nc2ccc(/N=N/c1ccccc1)cc2	25.1189	65.192
NCGC00255599-01	Oxycarboxin	CC=1OCCS(=O)(=O)C=1C(=O)Nc2ccccc2	28.1838	68.511
NCGC00163815-04	Oryzalin	O=S(N)(=O)c1cc(c(c(c1)[N+]([O-])=O)N(CCC)CCC)[N+]([O-])=O	31.6228	13.013
NCGC00186032-01	LP 12 hydrochloride hydrate	O=C(CCCCCN1CCN(CC1)C2=CC=CC=C2C3=CC=CC=C3)NC4CCCC5=CC=CC=C45	inactive	0
NCGC00117931-01		C[N]1N=NN=C1SCCCNCC2=CC=CC=C2OCC3=CC=C(Cl)C=C3	14.1254	17.106
NCGC00632056-01		CC1=CC=C(OC2=CC=C(NC(=O)CN3C=CSC3=N)C=C2)C=C1	inactive	0
NCGC00600997-01		CCN1CCN(CC1)C(=S)NC2=CC(Cl)=C(Cl)C=C2	5.01187	12.817
NCGC00015983-04	Trifluperidol hydrochloride	Cl.FC(F)(F)c1cccc(c1)C3(O)CCN(CCCC(=O)c2ccc(F)cc2)CC3	15.8489	13.739
NCGC00166070-02	Decominol hydrochloride	Cl.OC(COCCCCCCCCCC)CN	inactive	0
NCGC00014998-03	TMB-8	CCN(CC)CCCCCCCCOC(=O)C1=CC(=C(OC)C(=C1)OC)OC	8.91251	17.662
NCGC00160646-01	Pipofezine	CN1CCN(CC1)c2cc3N(C)c4ccccc4Oc3nn2	inactive	0
NCGC00413910-01		CN1CC2=NC(=CC=C2OCC1=O)C3=CSC=C3	inactive	0

### Sheet: ZIKV NS1
Data S2. Secondary experimental confirmation results of model predicted ZIKV NS1 inibitors.
Sample ID	Name	Structure	NS-1 IC50 (uM)	NS-1 Efficacy (%)	Cell Viability IC50 (uM)	Cell Viability Efficacy (%)
NCGC00378623-01	Dolastatin 10	CC[C@H](C)[C@@H]([C@@H](CC(=O)N1CCC[C@H]1[C@H](OC)[C@@H](C)C(=O)N[C@@H](CC2=CC=CC=C2)C3=NC=CS3)OC)N(C)C(=O)[C@@H](NC(=O)[C@H](C(C)C)N(C)C)C(C)C	0.00166262	-123.761	inactive	0
NCGC00025125-18	Colchicine	CC(=O)N[C@H]2CCc3cc(OC)c(OC)c(OC)c3C1=CC=C(OC)C(=O)C=C12	0.0125082	-80.4496	inactive	0
NCGC00387651-01	T-2 Toxin	CC(C)CC(=O)O[C@H]1C[C@@]2(COC(C)=O)[C@H](O[C@@H]3[C@H](O)[C@@H](OC(C)=O)[C@@]2(C)[C@]34CO4)/C=C1/C	0.0142602	-169.708	inactive	0
NCGC00357393-02	Narciclasine	O[C@H]1\C=C\2[C@@H](NC(=O)C3=C(O)C4=C(OCO4)C=C23)[C@H](O)[C@@H]1O	0.0179526	-123.941	inactive	0
NCGC00246789-03		CC1CC(C)(CC(C(O)CC2CC(=O)NC(=O)C2)C1=O)OC(C)=O	0.0186549	-173.57	0.0701121	-37.2389
NCGC00179895-03	Diacetoxyscirpenol	CC(=O)OC[C@]12CC\C(=C/[C@H]1O[C@@H]3[C@H](O)[C@@H](OC(C)=O)[C@@]2(C)[C@]34CO4)C	0.0417632	-166.545	inactive	0
MLS002702975-01		COC1=C(OC)C(OC)=C2C(CCC(N)C3=CC(=O)C(SC)=CC=C23)=C1	0.0433968	-72.0817	inactive	0
NCGC00022001-13	Podofilox	COc1cc(cc(OC)c1OC)[C@H]3[C@H]2C(=O)OC[C@@H]2[C@@H](O)c4cc5OCOc5cc34	0.0486923	-130.749	inactive	0
MLS002702890-01		COC1=C(OC)C2=C(CCC(NC(C)=O)C3=CC(=O)C(SC)=CC=C23)C=C1O	0.0505969	-81.2048	inactive	0
NCGC00390533-01	7-Epi-docetaxel	CC(=O)O[C@@]12CO[C@@H]1C[C@@H](O)[C@]3(C)[C@@H]2[C@H](OC(=O)C4=CC=CC=C4)[C@]5(O)C[C@H](OC(=O)[C@H](O)[C@@H](NC(=O)OC(C)(C)C)C6=CC=CC=C6)\C(=C([C@@H](O)C3=O)/C5(C)C)C	0.0505972	-144.815	inactive	0
NCGC00071621-03		COC1=CC=CC=C1C2=NN=C3SC(=N[N]23)C4=CC=C(C=C4)N(C)C	0.0791947	-115.982	2.06711	-78.6062
NCGC00024379-16	Emetine	COc4cc5CCN[C@H](C[C@H]1C[C@H]2c3cc(OC)c(OC)cc3CCN2C[C@@H]1CC)c5cc4OC	0.284529	-158.553	0.372214	-34.3423
NCGC00107023-01		CC1=C([NH]C2=C1C(=O)CC(C2)C3=CC=CC=C3)C(=O)OCCOC4=CC=CC=C4	0.319247	-111.233	0.742666	-38.327
NCGC00107055-01		COC1=CC(=CC(=C1OC)Br)C2CC(=O)NC3=C2C=C4OCCOC4=C3	0.319247	-131.373	0.307227	-32.3829
NCGC00161928-01		COC1=CC(=CC(OC)=C1OC)C2C3=C(COC3=O)OC4=C2C=C5OCOC5=C4	0.351393	-99.5832	inactive	0
NCGC00112054-01		CCCNC(=O)C1=CC\2=C(SC3=C(C(=CC=C3C)C)\C(=N2)C)C=C1	0.46859	-142.556	0.417632	-42.218
NCGC00018238-09	Oxibendazole	O=C(OC)Nc1nc2cc(ccc2n1)OCCC	0.46859	-108.841	0.372214	-32.2898
NCGC00131231-01		CC(C)(C)C1=CC=C(C=C1)C(=O)NC2=CC3=C(C=C2)N(CCC3)C(=O)C4=CC=CS4	0.505972	-177.448	4.6859	-68.0851
NCGC00161926-01	beta-PELTATIN	[H][C@]12COC(=O)[C@]1([H])[C@]([H])(C3=CC(OC)=C(OC)C(OC)=C3)C4=C(C2)C(O)=C5OCOC5=C4	0.525767	-162.826	inactive	0
NCGC00016806-14	Mebendazole	COC(=O)NC1=NC2=C([NH]1)C=CC(=C2)C(=O)C3=CC=CC=C3	0.56771	-121.274	1.32067	-42.7823
NCGC00130596-01		CC(C)C/1=N/N\2C(=O)/C=C(COC(=O)C3=CC=C(NC(=O)C(C)OC4=CC=CC=C4)C=C3)\N=C2S1	0.58992	-125.354	1.37233	-59.8872
NCGC00263862-02	FLOXURIDINE	OC[C@H]1OC(C[C@H]1O)N2\C=C(F)/C(=O)NC2=O	0.636981	-153.328	inactive	0
NCGC00119573-01		CCC1=CC=C(C=C1)[N]2N=C(C)C3=C2NC(=O)CSC3C4=C(C)C=CC=C4	0.661901	-178.124	2.48767	-56.1107
NCGC00131197-01		CC1=CC=CC=C1C(=O)NC2=CC3=C(C=C2)N(CCC3)C(=O)C4=CC=CS4	0.687796	-154.752	1.17705	-47.3615
NCGC00165745-01	Borrelidin	[H]C1(CCC[C@H]1C(O)=O)[C@@H]2C\C=C\C=C(C#N)[C@H](O)[C@@H](C)C[C@H](C)C[C@H](C)C[C@H](C)[C@@H](O)CC(=O)O2	0.801912	-146.031	0.417632	-39.3403
NCGC00386770-01	Suprafenacine	CC1=CC=C(C=C1)/C=N/NC(=O)C2=N[NH]C3=C2CCCC3	0.833284	-115.301	1.22309	-50.3626
NCGC00255694-01	Fenbendazole	O=C(OC)Nc1nc2cc(ccc2n1)Sc3ccccc3	0.923342	-137.479	2.41007	-38.2663
NCGC00137609-01		CC1=CC(=CC=C1)OCC(=O)NCC2=CC=C3N(CCC3=C2)C(=O)C4=CC=CC=C4	0.934955	-98.9589	13.2066	-41.4169
NCGC00126601-01		COC1=CC(=C(CCNC2=NC=NC3=C2C(=NO3)C)C=C1)OC	0.971538	-139.186	0.612999	-57.0207
NCGC00104735-01		CCOC(=O)C1=C(NC(=O)C2=CC=CC=C2OCC)C3=C([NH]1)C=CC=C3	1.09008	-117.924	1.48181	-35.427
NCGC00131403-01		COC1=CC=C(CN2CCC3=NC(=NC=C3C2)N4CCN(CC4)C5=CC=C(F)C=C5)C(=C1OC)OC	1.13273	-129.316	1.37233	-72.976
NCGC00098841-01		CC(=C)CN\1C(=O)C2=C(SC3=C2CCCC3)\N=C1SCC(=O)C4=CC=CC=C4	1.22309	-124.786	0.636981	-37.3422
NCGC00112060-01		CC1=CC=C(C)C\2=C1SC3=C(C=C(C=C3)C(=O)NCCC4=CC=CC=C4)\N=C2C	1.32067	-145.597	1.17705	-32.301
NCGC00118008-01		COC1=CC=CC(=C1)CNC(=O)C2=CC3=C(C=CC(=C3)C)[N]2C	1.32067	-133.651	0.88266	-35.5062
NCGC00100750-01		CC1=CC=CC(=C1)NC(=O)CSC2=NC3=CC=CC=C3C(=C2)C	1.39892	-120.167	0.132067	-30.9539
NCGC00017007-05	Methiazole	COC(=O)NC1=NC2=C([NH]1)C=CC(=C2)SC(C)C	1.4083	-102.495	2.14798	-52.4159
NCGC00132685-01		FC1=CC=CC=C1CN2\C=N/C3=NC4=C(CCCC4)C=C3C2=O	1.42602	-156.92	5.8992	-58.9249
NCGC00107639-01		CCC/1=N/C2=C(SC3=C1C=C(Br)C=C3)C=CC(=C2)C(=O)NCCCOC	1.48181	-104.226	1.48181	-38.8583
NCGC00108968-01		COC1=CC(=C(OC)C=C1)NC2=C3CCCC3=NC4=CC=CC=C24	1.53978	-105.538	1.66262	-39.6619
NCGC00131179-01		COC1=CC(=CC(=C1)OC)C(=O)NC2=CC3=C(C=C2)N(CCC3)C(=O)C4=CC=CS4	1.53978	-185.505	1.37233	-38.1889
NCGC00115110-01		COC1=CC=CC=C1N2CCN(CC2)C(=O)C3=NC(=NC=C3Cl)SC	1.53978	-137.758	1.22309	-33.3785
NCGC00109656-01		CC1=CC(=C(C)C=C1)CN2C(=O)C3=C(C=CC=C3)[S+]([O-])C4=C2C=C(C=C4)C(=O)N5CCN(CC5)C6=CC=CC=C6F	1.60002	-127.483	1.32067	-36.8717
NCGC00105676-01		CCCC1=CC(=NO1)C(=O)NC2=C(C)[N](CC3=C(Cl)C=CC=C3Cl)N=C2C	1.72767	-144.205	1.17705	-34.5634
NCGC00131199-01		ClC1=CC=CC=C1C(=O)NC2=CC3=C(C=C2)N(CCC3)C(=O)C4=CC=CS4	1.79526	-134.84	4.6859	-55.2667
NCGC00139416-01		CCCC/1=N/C2=C(SC3=C1C=C(C)C=C3)C=CC(=C2)C(=O)NC4CCCCC4	1.86549	-121.707	1.48181	-36.1832
NCGC00112548-01		COC1=CC(=C(OC)C=C1)CCNC(=O)C2=CSC3=C2CCCCC3	1.86549	-142.62	1.86549	-45.8754
NCGC00112058-01		CC1=CC=C(C)C\2=C1SC3=C(C=C(C=C3)C(=O)NCC4=CC=CC=C4Cl)\N=C2C	1.93847	-151.58	inactive	0
NCGC00100746-01		COC1=CC(=CC=C1)NC(=O)CSC2=NC3=CC=CC=C3C(=C2)C	1.93847	-137.583	2.01431	-39.5425
NCGC00104897-01		CCCCC(CC)CNC(=O)C1=CC=C2C(=O)N(CCOC)C(=O)NC2=C1	2.01431	-138.91	1.39892	-32.3004
NCGC00104879-01		COCCN1C(=O)NC2=CC(=CC=C2C1=O)C(=O)NCC3=CC=CC=C3Cl	2.01431	-123.101	inactive	0
NCGC00112544-01		COC1=CC(=C(CCNC(=O)C2=CSC3=C2CCCCC3)C=C1)OC	2.175	-120.247	1.24679	-39.7652
NCGC00131207-01		FC(F)(F)C1=CC=CC(=C1)C(=O)NC2=CC3=C(C=C2)N(CCC3)C(=O)C4=CC=CS4	2.175	-180.485	1.42602	-39.562
NCGC00118646-01		CCC(CC)C(=O)NC1=CC=C2N=C(SCC(=O)N3C(C)CC4=C3C=CC=C4)SC2=C1	2.26009	-141.261	2.175	-44.544
NCGC00131111-02		CN(C1=CC=C(C)C=C1)[S+]([O-])(=O)C2=CC=C(C=C2)C3=CN=C(O3)C4CC4	2.26009	-104.246	2.09312	-37.9893
NCGC00131201-01		CC(C)OC1=CC=C(C=C1)C(=O)NC2=CC3=C(C=C2)N(CCC3)C(=O)C4=CC=CS4	2.44039	-156.897	6.87796	-88.6689
NCGC00117664-01		FC1=CC=C(NC2=NC3=NON=C3N=C2NC4=CC(=CC=C4)C(F)(F)F)C=C1	2.44039	-151.497	1.48181	-62.8049
NCGC00141977-01		CCC1=NC2=CC(=CC=C2SC3=C1C=C(C)C=C3)C(=O)NCCCOC(C)C	2.53587	-133.749	1.72767	-37.9597
NCGC00108525-01		CCOC(=O)C1=CC=C(C=C1)N2C(C3=CC=C(C)C=C3)C4=C([NH]N=C4C5=CC=C(OC)C=C5)C2=O	2.53587	-136.341	25.3587	-40.6502
NCGC00103947-01		COC1=CC(=C(C)C=C1NC2=C3CCCC3=NC4=CC=CC=C24)Cl	2.53587	-124.19	10.4904	-69.661
NCGC00138165-01		FC1=CC=CC=C1C(=O)NC2=CC=C3SC4=C(C=CC=C4)C(=O)N(C5CCCC5)C3=C2	2.53587	-127.903	2.63508	-38.1379
NCGC00119579-01		COC1=CC=CC(=C1OC)C2SCC(=O)NC3=C2C(=N[N]3C4=CC=C(C)C(=C4)Cl)C	2.73817	-181.223	1.39892	-32.1991
NCGC00108970-01		COC1=C(NC2=C3CCCC3=NC4=CC=CC=C24)C=C(C)C=C1	2.84529	-110.063	3.13179	-56.6258
NCGC00102074-01		COC1=CC(=C(OC)C=C1)NC(=O)C[N]2C=C(C(=O)C3=CC=CC=C3F)C4=CC=CC=C24	2.84529	-146.73	2.34851	-39.3594
NCGC00072088-02		O=C(NC1=CC=CN=C1)C2=CC=CS2	2.84529	-142.603	inactive	0
NCGC00108397-01		C[N]1C=C(CN(C2CCCCC2)C(=O)NC3=CC(=C(C)C=C3)C)C4=CC=CC=C14	2.9566	-143.673	12.2309	-98.2277
NCGC00131233-01		CCCCOC1=CC=C(C=C1)C(=O)NC2=CC3=C(C=C2)N(CCC3)C(=O)C4=CC=CS4	2.9566	-132.62	1.17705	-53.0578
NCGC00107109-01		CC1=C([NH]C2=C1C(=O)CC(C2)C3=CC=CC=C3Cl)C(=O)OC4CCCCC4	3.07227	-153.593	3.86776	-35.0591
NCGC00142060-01		CCCC1=C(C(=O)OCC)C2=C(O1)C=CC(NS(=O)(=O)C3=CC=C(OC)C=C3)=C2	3.31737	-121.009	2.63508	-40.3238
NCGC00113159-01		COC(=O)C1=CC2=C(C=CO2)[N]1CC3=C(C)OC(=N3)C4=CC=C(C)C=C4	3.31737	-119.501	inactive	0
NCGC00107103-01		CC(C)OC1=CC=CC(=C1)C2CC(=O)NC3=C2C=C4OCOC4=C3	3.72214	-123.857	3.9427	-42.454
NCGC00138127-01		CN1C(=O)C2=C(SC3=CC=C(NC(=O)C4=CC=C(C)C(=C4)F)C=C13)C=CC=C2	3.72214	-152.485	4.86923	-52.2991
NCGC00114471-01		CC[N]1C(=CC2=C1C3=C(O2)C=CC=C3)C(=O)NCC4=CC=C(F)C=C4	3.86776	-144.992	1.42602	-36.4456
NCGC00137837-01		COC1=CC=C(OCC(=O)NCC2=CC=C3N(CCC3=C2)C(=O)C4=CC(=CC=C4)C)C=C1	3.86776	-131.171	2.9566	-30.9192
NCGC00182341-01		[O-][S+](=O)(N1CCN(CC1)C2=C3C=CC=CC3=NC(=N2)C4=CC=CS4)C5=CC=C(C=C5)C#N	4.01905	-33.7136	inactive	0
NCGC00102779-01		CCOC1=CC=C(C=C1)N2C(C3=CC=CC(=C3)F)C4=C([NH]N=C4C5=CC=CS5)C2=O	4.01908	-127.836	inactive	0
NCGC00132979-01		COC1=CC=C(CN2CCC/3=C(C2)/C(=O)[N]4N=CC(=C4N3C)C(=O)N5CCN(CC5)C6=CC=CC=C6OC)C=C1	4.01908	-122.816	3.19247	-51.7453
NCGC00138157-01		CC(=O)NC1=CC=C(C=C1)C(=O)NC2=CC=C3SC4=C(C=CC=C4)C(=O)N(C5CCCC5)C3=C2	4.17632	-133.536	4.17632	-42.8076
NCGC00100556-01		CCOC1=CC=C(C=C1)[S+]([O-])(=O)N(C(C)=O)C2=CC=C3OC(=C(C(=O)OC)C3=C2)C	4.3397	-165.541	3.44715	-59.1052
NCGC00126217-01		COC1=CC=C(C=C1)C2N(CCC3=C2[NH]C4=CC=C(OC)C=C34)C(=O)NC5=CC=CC=C5	4.50948	-154.417	2.63508	-34.83
NCGC00105670-01		CC(C)C1=CC(=NO1)C(=O)NC2=C(C)[N](CC3=CC=CC=C3Cl)N=C2C	4.6859	-142.698	3.44715	-35.4114
MLS000830213-01		COC1=CC=C(C=C1)C2=NC(=NC=C2)C3=CC=NC=C3	4.8692	-83.1183	inactive	0
NCGC00108581-01		CCOC(=O)C1=CC=C(C=C1)N2C(C3=CC=C(C)C=C3)C4=C([NH]N=C4C5=CC=CO5)C2=O	4.86923	-123.372	inactive	0
NCGC00164807-01		CCN1C2=C(S\C1=N/C(=O)C3=CC=C(C=C3)S(=O)(=O)N4CCCCC4)C=CC=C2OC	5.05969	-80.6363	7.147	-66.339
NCGC00389858-01	DIGITONIN	C[C@@H]1CC[C@@]2(OC1)OC3C(O)C4C5CC[C@H]6C[C@H](O[C@@H]7O[C@H](CO)[C@H](O[C@@H]8O[C@H](CO)[C@@H](O)[C@H](O[C@@H]9OC[C@@H](O)[C@H](O)[C@H]9O)[C@H]8O[C@@H]%10O[C@H](CO)[C@H](O)[C@H](O[C@@H]%11O[C@H](CO)[C@@H](O)[C@H](O)[C@H]%11O)[C@H]%10O)[C@H](O)[C@H]7O)[C@H](O)C[C@]6(C)C5CC[C@]4(C)C3[C@@H]2C	5.12339	-155.986	8.12002	-44.647
MLS000100790-01		CC1=CC(=CC=C1)N2N=CC3=C2N=CN=C3NCC4=CC=CC=C4	5.46333	-77.064	14.2601	-52.8759
NCGC00255429-01	Nonoxynol	CCCCCCCCCc1ccc(OCCOCCO)cc1	5.46808	-130.413	4.34345	-59.9223
NCGC00169957-03		CCC(C)C1NC(=O)C2CCCN2C(=O)C(CC(C)C)OC(=O)CCNC(=O)C(C)N(C)C(=O)C(C(C)C)N(C)C1=O	5.53363	-189.351	inactive	0
NCGC00109606-01		[O-][S+]1(=O)C2=C(C=C(C=C2)C(=O)N3CCN(CC3)C4=CC=CC=N4)N(CC5=C(F)C=CC=C5)C(=O)C6=C1C=CC=C6	5.8992	-133.794	4.17632	-42.6971
NCGC00134651-01		ClC1=CC=C(C=C1)C2N(CCC3=C2[NH]C4=CC=CC=C34)C(=O)CCC5CCCC5	6.12999	-125.064	13.9892	-52.2164
NCGC00121687-01		CCOC1=CC=C(C=C1)C2=C[N]3C(=N2)SC4=CC(=CC=C34)C(=O)NCCCN(CC)CC	6.24875	-126.31	30.7227	-49.5211
NCGC00138099-01		COC1=CC=C(C=C1OC)C(=O)NC2=CC=C3SC4=C(C=CC=C4)C(=O)N(C)C3=C2	6.24875	-128.306	4.3397	-41.7062
NCGC00356796-01		CCOC(=O)C1=CC=C(NC2=CC(=NC(=N2)C3=CC=CC=C3)C)C=C1	6.36981	-163.944	7.01121	-42.2669
NCGC00104681-01		COC1=CC=CC(=C1OC)C(=O)NCCSC2=C([NH]C3=C2C=CC=C3)C4=CC=C(F)C=C4	6.36981	-185.186	4.6859	-39.3035
NCGC00131586-01		CCCCOC1=CC=C(CNC(=O)C2=N[N]3CCCN(CC4=CC=C(C)C=C4)C(=O)C3=C2)C=C1	7.42666	-130.489	8.9976	-58.8796
NCGC00184875-01		CC1=CC=C(CNCC2=C[NH]N=C2C3=CC=C(C)C=C3)C=C1	8.33279	-101.955	7.42661	-53.8769
NCGC00246910-02		OCC1OC(C(O)C1O)[N]2C=CC3=C2N\C=N/C3=O	8.33284	-146.051	inactive	0
NCGC00125691-01		COC1=CC=C(C[N]2C3=CC(=CC=C3C(=C2C(O)=O)CNCC4=CC(=CC=C4)OC)C)C=C1	8.33284	-191.667	11.7705	-35.7506
NCGC00129956-01		CC(C)C/1=N/N\2C(=O)/C=C(COC(=O)C3=CC=CC=C3Cl)\N=C2S1	9.3496	-181.147	4.42378	-30.4632
NCGC00102585-01		COC1=CC=C(C=C1)C2=CC(=NC3=C(C(=N[N]23)C)C4=CC(=C(OC)C=C4)OC)C	9.71532	-88.022	10.4904	-59.1637
NCGC00239676-01		CC1=CN=C(SCC2=CC=CC=N2)N=C1C3CCCN(C3)C(=O)C4=C5CCCCC5=CS4	9.71538	-179.053	12.7094	-88.925
NCGC00141038-01		COC1=CC=C(C=C1)C(=O)N(C2=CC=C(C)C=C2)S(=O)(=O)C3=CC=C(C)C=C3	9.71538	-144.625	11.7705	-37.5604
NCGC00108419-01		CC[N]1C=C(CN(C2CCCCC2)C(=O)NC3=CC=C(CC)C=C3)C4=CC=CC=C14	10.4904	-184.754	20.9312	-80.7476
NCGC00125689-01		COC1=CC=C(C[N]2C3=CC(=CC=C3C(=C2C(O)=O)CNCC4=CC=CO4)C)C=C1	10.4904	-166.101	inactive	0
MLS000564956-01		ClC1=CC=CC(Cl)=C1CN2C=NC3=C2N=CN=C3NCC4=CC=CO4	10.9008	-65.7005	11.7704	-39.5684
NCGC00108313-01		CCOC(=O)C1=CC=C(C=C1)N2C(C3=C(Cl)C=C(Cl)C=C3)C4=C([NH]N=C4C5=CC=CS5)C2=O	11.112	-77.6963	inactive	0
MLS000579506-01		CC1=C(C2=C(S1)N=CN=C2NC3=CC=C(C=C3)N4CCOCC4)C5=CC=CC=C5	11.3272	-80.9958	8.33279	-39.8984
NCGC00113062-01		CC1=CC=C(NC(=O)C2=CC3=C(SC4=CC=CC=C4C(=O)N3)C=C2)C=C1	11.3273	-128.257	6.36981	-64.8124
NCGC00166344-01		CCNC1=NC(=NC(=N1)C#N)N2CCOCC2	12.2309	-85.3839	10.0954	-44.7495
NCGC00187882-01		C[S+]([O-])(=O)C1=CC=CC(=C1)C2=CSC3=C2C(=NC=N3)SC4=NC=CS4	12.2309	-126.989	24.4038	-59.3633
NCGC00106742-02		CC(C)C1=CC=C(NC2=C(N=C3C=CC=C(C)[N]23)C4=CC=CN=C4)C=C1	12.2309	-145.062	6.87796	-65.1666
NCGC00114058-01		CC1=CC(=CC(=C1)NC(=O)C2CCCN(C2)C(=O)C3=C([N]4C=CC=C4)[N](N=C3)C5=CC=CC=C5)C	12.4679	-109.621	14.2602	-60.1463
MLS000624892-01		COC1=C(OCC2=C(Cl)C=C(Cl)C=C2)C(Cl)=CC(CNCCO)=C1	12.7094	-96.9582	27.912	-34.7633
NCGC00107199-01		CC1=CC2=C(C=CC=C2)[N]1CCNC(=O)C3=CC(=C(C)C=C3)C	12.7094	-157.663	4.01908	-36.0224
NCGC00138993-01		COC1=CC=C(OC)C(=C1)NC2=NC=NC3=C2C=N[N]3C4=CC(=CC=C4)Cl	12.7094	-126.264	11.7705	-40.7675
NCGC00119990-01		CCN1C(=O)C2=CC=CC=C2SC3=C1C=C(NC(=O)NC4=CC(=CC(=C4)C)C)C=C3	13.2066	-104.883	20.143	-85.0035
NCGC00187802-01		OC1=C2N=CC=CC2=CC=C1C(NC3=CN=CC=C3)C4=CC=C(C=C4)C(F)(F)F	13.2066	-89.8207	16.6261	-51.9628
NCGC00239467-01		CSC1=C(C=CC=C1)C(=O)NCC2=C(C)OC(=N2)C3=CC(=CC=C3)NC(=O)C4=C(C)OC=C4	13.2067	-167.326	14.2602	-85.6454
NCGC00139155-01		CC1=C(Cl)C=C(C=C1)[N]2N=CC3=C2N=CN=C3NCCC[N]4C=CN=C4	13.7233	-95.3187	15.6961	-33.8004
NCGC00108493-01		CCOC(=O)C1=CC=C(C=C1)N2C(C3=CC=C(CC)C=C3)C4=C([NH]N=C4C5=CC=CC=C5)C2=O	13.7233	-134.012	18.6549	-55.3458
NCGC00108521-01		CCOC(=O)C1=CC=C(C=C1)N2C(C3=CC=C(O)C=C3)C4=C([NH]N=C4C5=CC=C(C)C=C5)C2=O	13.7233	-160.838	23.4851	-47.7912
NCGC00092346-01	GW 583340 dihydrochloride	C[S+]([O-])(=O)CCNCC1=NC(=CS1)C2=CC=C3N=CN=C(NC4=CC=C(OCC5=CC(=CC=C5)F)C(=C4)Cl)C3=C2	14.2601	-57.9181	inactive	0
NCGC00119375-01		CN1CCN(CC1)C2=CC=C(C=C2[N+]([O-])=O)C3=NC(=NO3)C4=CC=CC=C4	14.8181	-83.3867	14.8181	-60.8892
NCGC00239870-01		COCC(C)NCC1=CC2=CC=C(OC)C=C2N=C1N3CCN(CC3)C4=CC=C(F)C=C4	15.3977	-103.851	inactive	0
NCGC00100011-01		CCOC1=C(NC(=O)N2C3=CC=CC=C3SC4=C2C=CC=C4)C=CC=C1	15.3978	-149.422	9.3496	-39.9995
NCGC00167507-09	Lapatinib	C[S+]([O-])(=O)CCNCC1=CC=C(O1)C2=CC3=C(NC4=CC=C(OCC5=CC(=CC=C5)F)C(=C4)Cl)N=CN=C3C=C2	15.6961	-88.4904	inactive	0
NCGC00354561-04		CCC1=C(N2\C(=C(/C=C(\C2=O)C3=NC(=CS3)C4=CC=C(Cl)C=C4)C(=O)N5CCNCC5)C)C(=CC=C1)CC	16.6261	-109.923	inactive	0
NCGC00126562-01		CC1=CC=C(Cl)C=C1N2CCN(CC2)C3=NC=NC4=C3C(=NO4)C	16.6262	-71.3349	8.8266	-49.7775
NCGC00099020-01		CC1=CC=C2N=C3CCCC3=C(NC4=CC=C(C)C(=C4)C)C2=C1	16.6262	-145.857	10.4904	-69.2821
NCGC00116349-01		COC(=O)C1=C(OC2=CC=C(OC)C=C2)N=NC(=C1C3=CC=CC=C3)C4=CC=CC=C4	16.6262	-136.319	4.3397	-36.8774
NCGC00139449-01		COC1=CC=C(C=C1OC)N2C(=O)C3=C(C=CC=C3)\N=C2\C=C\C4=C5C=CC=CC5=CC=C4	16.6262	-117.502	inactive	0
NCGC00165957-20	Amlodipine besylate	CCOC(=O)C/1=C(COCCN)/N\C(=C(C1C2=C(Cl)C=CC=C2)\C(=O)OC)C	16.6262	-88.1321	inactive	0
NCGC00091182-01	Triglycidyl isocyanurate	O=C4N(CC1CO1)C(=O)N(CC2CO2)C(=O)N4CC3CO3	16.6262	-149.524	inactive	0
NCGC00108317-01		CCOC(=O)C1=CC=C(C=C1)N2C(C3=CC=C(OCC)C=C3)C4=C([NH]N=C4C5=CC=CS5)C2=O	17.2767	-173.867	26.3508	-43.7419
NCGC00185692-01		CC1=C(C2=C(C=CC=C2)[N]1C(=O)NCC3=CC=CC=C3)[P](=S)(C4=CC=CC=C4)C5=CC=CC=C5	18.6548	-64.545	inactive	0
NCGC00118620-01		COC1=CC=C(C=C1)C(=O)NC2=CC=C3N=C(SCC(=O)N(C)C4=CC=CC=C4)SC3=C2	18.6549	-158.756	10.9008	-59.473
NCGC00099684-01		FC1=CC=C(C=C1)C2=N[NH]C3=C2C(N(C4=CC=CC=C4)C3=O)C5=CC=CC=C5F	18.6549	-174.916	24.8767	-45.3028
NCGC00240223-01		COC1=CC=CC=C1N2CCN(CC2)C3=NC(=NC4=CC=CC=C34)CNC(=O)C5=CC6=C(OCO6)C=C5	19.7602	-90.1372	18.6548	-65.7275
NCGC00127015-01		CC(C)(C)OC(=O)N1CCC(CC1)C2=C(C=N[N]2C3=CC=CC=C3)C(=O)NCCN4CCOCC4	19.7603	-172.387	18.6549	-57.9533
NCGC00107641-01		CCC/1=N/C2=C(SC3=C1C=C(C)C=C3)C=CC(=C2)C(=O)NCC(C)C4=CC=CC=C4	19.7603	-102.198	inactive	0
NCGC00111226-01		COC1=C(CNC2=NC=NC3=C2C(=NO3)C4=CC=C(Cl)C=C4)C=CC=C1	20.143	-80.0268	inactive	0
NCGC00014374-03		O[C@@H]1CC2=C(O)C=C(O)C(=C2O[C@H]1C3=CC(=C(O)C=C3)O)[C@H]4[C@H](O)[C@H](OC5=C4C(=CC(=C5)O)O)C6=CC(=C(O)C=C6)O	20.931	-51.2744	inactive	0
NCGC00015619-13	Loratadine	Clc3cc4CCc1cccnc1C(=C2/CCN(CC2)C(=O)OCC)\c4cc3	20.9312	-149.069	inactive	0
NCGC00108391-01		C[N]1C=C(CN(C2CCCCC2)C(=O)NC3=CC=CC=C3)C4=CC=CC=C14	20.9312	-119.681	16.0002	-43.6139
NCGC00164437-02	2,2-Bis(4-hydroxyphenyl)-1,1,1-trichloroethane (HPTE)	OC1=CC=C(C=C1)C(C2=CC=C(O)C=C2)C(Cl)(Cl)Cl	21.4796	-30.6654	inactive	0
NCGC00011767-02		CC1=CC=CC(=C1)CNC2=NC=NC3=CC=C(C=C23)C4=COC=C4	22.1713	-75.5649	18.6548	-58.8457
NCGC00167513-14	Vandetanib	COC1=CC2=C(NC3=CC=C(Br)C=C3F)N=CN=C2C=C1OCC4CCN(C)CC4	22.1714	-148.553	inactive	0
NCGC00106584-01		CC1=CC=C(NC(=O)NCC2CCN(CC2)CC3=CC=CC(=C3)Cl)C=C1Cl	22.6008	-67.7027	inactive	0
NCGC00100979-01		CC1CCC2=C(C1)SC(=C2C#N)NC(=O)C3C4=C(OC5=C3C=CC=C5)C=CC=C4	22.6009	-141.52	inactive	0
NCGC00182086-01		C1OC2=CC=C(\C=C/C3=NC=CC4=C3NC5=C4C=CC=C5)C=C2O1	23.485	-73.5806	6.61897	-54.7693
NCGC00163320-01	N6-METHYLADENOSINE-5'-MONOPHOSPHATE	CNC1=C2N=CN([C@@H]3O[C@H](COP(O)(O)=O)[C@@H](O)[C@H]3O)C2=NC=N1	23.485	-94.2959	inactive	35.415
NCGC00240089-01		OC1=C2OCCN(CC3=CC=C[N]3C4=CC=CC=N4)CC2=CC(=C1)C5=NC6=C(S5)C=CC=C6	23.485	-94.7311	20.143	-47.0948
NCGC00379019-02	Calcifediol-D6	C[C@H](CCCC(C([2H])([2H])[2H])(C([2H])([2H])[2H])O)[C@H]1CC[C@H]2\C(CCC[C@]12C)=C\C=C/3C[C@@H](O)CCC3=C	23.4851	-81.1209	18.6549	-40.832
NCGC00108621-01		CCOC(=O)C1=CC=C(C=C1)N2C(C3=CC=CC(=C3)OC)C4=C([NH]N=C4C5=CC=CS5)C2=O	28.4529	-114.261	inactive	0
NCGC00138676-01		COC1=CC=C(C=C1CSC2=NC3=C(C=CC=C3)C(=N2)NCC4=CC=CC=C4)C(C)=O	28.4529	-146.9	inactive	0
NCGC00104723-01		CCCC[N]1C(=NC2=C1C=CC=C2)CCCNC(=O)C3=CC(=CC=C3)C	29.566	-163.165	9.3496	-50.6387
NCGC00138698-01		ClC1=CC=CC=C1CSC2=NC3=C(C=CC=C3)C(=N2)NCCC4=CC=CC=C4	30.7225	-65.8664	24.8766	-41.2956
NCGC00098192-01		COC1=CC2=C(C=C1)N=C(C)C=C2NC3=CC=C(Cl)C(=C3)Cl	31.9247	-90.2129	19.7603	-44.315
NCGC00090749-12	Diethylstilbestrol	Oc1ccc(cc1)C(CC)=C(CC)c2ccc(O)cc2	33.1737	-156.238	16.6262	-57.4871
NCGC00254528-01	4,4',4"-Ethane-1,1,1-triyltriphenol	CC(c1ccc(O)cc1)(c2ccc(O)cc2)c3ccc(O)cc3	34.0429	-94.6221	inactive	0
NCGC00255488-01	4,6-Di-tert-butyl-m-cresol	CC(C)(C)c1cc(c(C)cc1O)C(C)(C)C	48.0869	-106.139	3.53747	-41.4428
NCGC00108810-01		COC1=CC(=C(OC)C=C1)NC(=O)CSC2=C3CCCCC3=NC4=CC=CC=C24	inactive	0	25.3587	-82.9044
NCGC00103968-01		FC1=CC2=C(NC(=O)CN(C2C3=CC=CC=C3)C(=O)COC4=C(Cl)C=C(Cl)C=C4)C=C1	inactive	-56.0853	inactive	0
NCGC00139105-01		ClC1=CC=C(CCNC2=NC=NC3=C2C(=C[N]3C4=CC=CC=C4)C5=CC=CC=C5)C=C1	inactive	0	inactive	0
NCGC00187697-01		COC1=CC=C(C=C1)C2=C(NC3=C(C)C=CC=C3)[N]4C=CC=CC4=N2	inactive	-39.7659	inactive	0
NCGC00164910-01		FC1=CC=C(C=C1)C2=NC3=C(COC4=C3C=C(Cl)C=C4)C(=C2)C5=COC6=C(C=C(F)C=C6)C5=O	inactive	-26.6212	inactive	0
NCGC00167965-01	Lutein	CC2(C)C[C@H](O)CC(C)=C2/C=CC(\C)=C\C=C\C(\C)=C\C=C\C=C(/C)\C=C\C=C(/C)\C=C\[C@H]1C(C)=C[C@H](O)CC1(C)C	inactive	0	inactive	0
MLS002391605-01		COC1=CC(=CC(OC)=C1)C#CC2=C(N(C)C3=C2C=C(C=C3)C4=CN=C(N=C4)N5CCOCC5)C6=CN=CN6C	inactive	0	inactive	0
NCGC00187905-01		C[S+]([O-])(=O)C1=CC=CC(=C1)C2=CSC3=C2C(=NC=N3)NCCC4=CC=C(O)C=C4	inactive	0	inactive	0
NCGC00256909-01	Benzyl 3-methylbutyl ether	CC(C)CCOCc1ccccc1	inactive	0	inactive	0
NCGC00255814-01	Styrene glycol	OC(CO)c1ccccc1	inactive	0	inactive	0

### Sheet: EBOV
Data S2. Secondary experimental confirmation results of model predicted anti-EBOV compounds.
Sample ID	Name	Structure	EBOV IC50 (uM)	EBOV Efficacy (%)	Cell Viability IC50 (uM)	Cell Viability Efficacy (%)
NCGC00182117-01		CCC(=O)NC(C1=CC=C(OC)C=C1)C2=C(O)C3=C(C=CC=N3)C(Cl)=C2	0.398107	-91.748	12.5893	-132
NCGC00125691-01		COC1=CC=C(C[N]2C3=CC(=CC=C3C(=C2C(O)=O)CNCC4=CC(=CC=C4)OC)C)C=C1	2.51189	-115.801	19.9526	-104.1
NCGC00133073-02		ClC1=CC=CC(=C1)NC(=O)C2=CC=C3N=C(CC4=CC=CC=C4)OC3=C2	2.51189	-128.957	25.1189	-32.5
NCGC00181913-02	Difeterol	OC(C(C)N(C)CCOC(c1ccccc1)c2ccccc2)c3ccccc3	3.16228	-102.46	25.1189	-106.1
NCGC00131197-01		CC1=CC=CC=C1C(=O)NC2=CC3=C(C=C2)N(CCC3)C(=O)C4=CC=CS4	3.16228	-93.194	31.6228	-22.5
NCGC00108517-02		CCOC(=O)C1=CC=C(C=C1)N2C(C3=CC=C(O)C(=C3)OCC)C4=C([NH]N=C4C5=CC=C(C)C=C5)C2=O	3.16228	-109.743	25.1189	-26
NCGC00246387-06	Arbidol	CCOC(=O)C1=C(CSC2=CC=CC=C2)[N](C)C3=CC(=C(O)C(=C13)CN(C)C)Br	5.01187	-144.135	>30	0
NCGC00131135-01		CCOC1=CC=CC=C1CN[S+]([O-])(=O)C2=CC=C(C=C2)C3=CN=C(O3)C4CC4	0.251189	-100.35	0.794328	-68.1
NCGC00131075-01		COC1=CC=CC=C1CN[S+]([O-])(=O)C2=CC=C(C=C2)C3=CN=C(O3)C4CC4	1.25893	-131.169	3.16228	-76.9
NCGC00095996-03	Acivicin	N[C@H]([C@@H]1C\C(=N/O1)Cl)C(O)=O	3.98107	-102.902	7.94328	-66.3
NCGC00118167-01		CCOC(=O)N1CCN(CC1)CC2=NC3=CC(=CC=C3[N]2C(C)C)NC(=O)C4=CC=C(OC)C=C4	3.98107	-117.145	15.8489	-77.3
NCGC00115464-01		CCCC\1=C\C(=O)N\C(=N1)NC2=CC(=CC(=C2)Cl)Cl	5.01187	-104.35	12.5893	-71.4
NCGC00127044-01		COC1=CC=CC(=C1)CNCC2=CC=C[N]2C3=NN=C(S3)N4CCN(CC4)C5=CC=CC=C5	5.01187	-125.88	19.9526	-114.86
NCGC00128675-01		CC1=NOC(=C1)C2=CC=C(C)C(=C2)[S+]([O-])(=O)NCC3CCN(CC3)CC4=CC=C(F)C=C4	6.30957	-133.332	19.9526	-92.4
NCGC00135673-01		CCOC1=CC=C(C=C1)C(=O)NC2=CC=C(C=C2)[S+]([O-])(=O)N3CCCCC3C4=CC=CN=C4	6.30957	-111.91	25.1189	-79.7
NCGC00160678-01	Fenoverine	O=C(CN3CCN(Cc1ccc2OCOc2c1)CC3)N4c6ccccc6Sc5ccccc45	10	-118.836	25.1189	-54.5
NCGC00356798-01		CCOC1=CC=CC=C1N2CCN(CC2)C(=O)C3=CC(=NC4=C3C=CC=C4)C5=CC(=CC=C5OC)OC	12.5893	-148.868	19.9526	-61.5
NCGC00104607-01		ClC1=CC=CC(=C1)N2CCN(CC2)C(=O)CCCCN3C(=O)NC4=C(SC=C4)C3=O	12.5893	-106.362	>30	0
NCGC00115319-01		C[N]1C(=NC2=C1C=CC(=C2)NC(=O)C3=CC(=CC=C3)Br)CN4CCCCC4	12.5893	-91.846	>30	0
NCGC00024762-07	Tesmilifene hydrochloride	CCN(CC)CCOC1=CC=C(CC2=CC=CC=C2)C=C1	12.5893	-134.226	19.9526	-26.5
NCGC00185768-05	Benidipine hydrochloride	COC(=O)C\1=C(C)\N\C(=C(/[C@@H]1C2=CC(=CC=C2)[N+]([O-])=O)C(=O)O[C@@H]3CCCN(C3)CC4=CC=CC=C4)C	15.8489	-100.748	19.9526	-132.7
NCGC00167817-03	Bucindolol	CC(C)(CC1=CNC2=C1C=CC=C2)NCC(O)COC3=CC=CC=C3C#N	15.8489	-116.128	25.1189	-37.5
NCGC00167493-14	Manidipine	COC(=O)C\1=C(C)\N\C(=C(/C1C2=CC(=CC=C2)[N+]([O-])=O)C(=O)OCCN3CCN(CC3)C(C4=CC=CC=C4)C5=CC=CC=C5)C	15.8489	-126.206	19.9526	-114.86
NCGC00115545-01		COC1=CC=C(C=C1)C2=NOC(=N2)CSC3=NN=C(CC4=CC=CC=C4)[N]3C5=CC=C(F)C=C5	15.8489	-94.3	>30	0
NCGC00103037-01		COC1=C(OCC2=C(Cl)C=C(Cl)C=C2)C(=CC=C1)CNCCSC3=NN=N[N]3C	15.8489	-122.398	19.9526	-26.5
NCGC00108569-01		CCOC(=O)C/1=C(CN(CC)CC2=CC=CC=C2)/NC(=O)NC1C3=CC=C(OC(C)C)C=C3	15.8489	-89.387	>30	0
NCGC00485224-01	Î±-Zearalenol	C[C@H]1CCC[C@H](O)CCC\C=C\C2=C(C(=CC(=C2)O)O)C(=O)O1	25.1189	-131.16	>30	0
